# PYCR1-dependent proline synthesis in cancer-associated fibroblasts is required for the deposition of pro-tumorigenic extracellular matrix

**DOI:** 10.1101/2020.05.30.125237

**Authors:** Emily J Kay, Karla Paterson, Carla Riero Domingo, David Sumpton, Henry Daebritz, Saverio Tardito, Claudia Boldrini, Juan R Hernandez-Fernaud, Dimitris Athineos, Sandeep Dhayade, Ekaterina Stepanova, Enio Gjerga, Lisa J Neilson, Sergio Lilla, Ann Hedley, Grigorios Koulouras, Grace McGregor, Craig Jamieson, Radia Marie Johnson, Morag Park, Kristina Kirschner, Crispin Miller, Jurre J Kamphorst, Fabricio Loayza-Puch, Julio Saez-Rodriguez, Massimiliano Mazzone, Karen Blyth, Michele Zagnoni, Sara Zanivan

## Abstract

TElevated production of collagen-rich extracellular matrix (ECM) is a hallmark of cancer associated fibroblasts (CAFs) and a central driver of cancer aggressiveness. How to target ECM production to oppose cancer is yet unclear, since targeting CAFs has been shown to restrain but also promote cancer progression. Metabolic rewiring is a hallmark of CAFs. Here we find that proline, which is a highly abundant amino acid in collagen proteins, is newly synthesised from glutamine to make tumour collagen in breast cancer xenografts, and that its production is elevated in breast cancer CAFs. PYCR1 is the rate-limiting enzyme for proline synthesis and is highly expressed in the tumour stroma of breast cancer patients and in CAFs. Reducing PYCR1 levels in CAFs is sufficient to reduce tumour collagen production, tumour growth and metastatic spread in vivo and cancer cell proliferation in vitro. PYCR1 and COL1A1 are overexpressed in patients with invasive ductal carcinoma with poor prognosis. Both collagen and glutamine-derived proline synthesis in CAFs are enhanced by increased pyruvate dehydrogenase-derived acetyl-CoA levels, via gene expression regulation through the epigenetic regulator histone acetyl transferase EP300. Altogether, our work unveils unprecedented roles of CAF metabolism to support pro-tumorigenic collagen production. PYCR1 is a recognised cancer cell vulnerability and potential target for therapy, hence, our work provides evidence that targeting PYCR1 in tumours may have the additional benefit of halting the production of pro-tumorigenic ECM.
