## Supplementary Data S4 for "PYCR1-dependent proline synthesis in cancer-associated fibroblasts is required for the deposition of pro-tumorigenic extracellular matrix"

### Sheet: Supplementary Data S4
MaxQuant id	Unique identifier	Protein (UniProt ID)	Protein names	Gene names	Sequence	Leading razor protein		Number of Heavy (PQE)	Multiplicity	Positions	Intensity shCTL(12C)_r01 (log2)	Intensity shCTL(12C)_r02 (log2)	Intensity shCTL(12C)_r03 (log2)	Intensity shCTL(13C)_r01 (log2)	Intensity shCTL(13C)_r02 (log2)	Intensity shCTL(13C)_r03 (log2)	Amino acid	Charge	Heavy (PQE) Probabilities	Heavy (PQE) Score diffs	Intensity	Score diff	Localization prob	Score	Position	Protein group IDs
298	UID22765	P02452	Collagen alpha-1(I) chain	COL1A1	GPAGPPGR	P02452		2;3	___3	125	NaN	NaN	NaN	30.0908	30.6046	30.2555	P	2	GP(1)AGP(1)P(1)GR	GP(118.06)AGP(118.06)P(118.06)GR	31.1087	118.056	1	146.21	125	506
299	UID22766	P02452	Collagen alpha-1(I) chain	COL1A1	GPAGPPGR	P02452		2;3	___3	128	NaN	NaN	NaN	30.0908	30.6046	30.2555	P	2	GP(1)AGP(1)P(1)GR	GP(118.06)AGP(118.06)P(118.06)GR	30.9446	118.056	1	146.21	128	506
300	UID22767	P02452	Collagen alpha-1(I) chain	COL1A1	GPAGPPGR	P02452		2;3	___3	129	NaN	NaN	NaN	30.0908	30.6046	30.2555	P	2	GP(1)AGP(1)P(1)GR	GP(118.06)AGP(118.06)P(118.06)GR	31.064	118.056	1	146.21	129	506
322	UID22789	P02452	Collagen alpha-1(I) chain	COL1A1	GRPGAPGPAGAR	P02452		1;2;3	___3	313	NaN	NaN	NaN	28.873	27.9987	28.713	P	3	GRP(1)GAP(1)GP(1)AGAR	GRP(102.53)GAP(102.53)GP(102.53)AGAR	32.2076	102.527	1	211.45	313	506
323	UID22790	P02452	Collagen alpha-1(I) chain	COL1A1	GRPGAPGPAGAR	P02452		1;2;3	___3	316	NaN	NaN	NaN	28.873	27.9987	28.713	P	3	GRP(1)GAP(1)GP(1)AGAR	GRP(102.53)GAP(102.53)GP(102.53)AGAR	31.4294	102.527	1	190.62	316	506
324	UID22791	P02452	Collagen alpha-1(I) chain	COL1A1	GRPGAPGPAGAR	P02452		1;2;3	___3	318	NaN	NaN	NaN	28.873	27.9987	28.713	P	3	GRP(1)GAP(1)GP(1)AGAR	GRP(102.53)GAP(102.53)GP(102.53)AGAR	32.3359	102.527	1	211.45	318	506
325	UID22792	P02452	Collagen alpha-1(I) chain	COL1A1	GSAGPPGATGFPGAAGR	P02452		1;2;3	___3	870	NaN	NaN	NaN	30.4475	30.3942	NaN	P	2	GSAGP(1)P(1)GATGFP(1)GAAGR	GSAGP(136.53)P(136.53)GATGFP(136.53)GAAGR	31.1603	136.53	1	187.36	870	506
326	UID22793	P02452	Collagen alpha-1(I) chain	COL1A1	GSAGPPGATGFPGAAGR	P02452		1;2;3	___3	871	NaN	NaN	NaN	30.4475	30.3942	NaN	P	2	GSAGP(1)P(1)GATGFP(1)GAAGR	GSAGP(136.53)P(136.53)GATGFP(136.53)GAAGR	30.9719	136.53	1	187.36	871	506
327	UID22794	P02452	Collagen alpha-1(I) chain	COL1A1	GSAGPPGATGFPGAAGR	P02452		2;3	___3	877	NaN	NaN	NaN	30.4475	30.3942	NaN	P	2	GSAGP(1)P(1)GATGFP(1)GAAGR	GSAGP(136.53)P(136.53)GATGFP(136.53)GAAGR	31.1667	136.53	1	187.36	877	506
329	UID22796	P02452	Collagen alpha-1(I) chain	COL1A1	GVPGPPGAVGPAGK	P02452		2;3;4	___3	601	NaN	NaN	NaN	30.5263	30.4689	30.7847	P	2	GVP(1)GP(1)P(1)GAVGP(1)AGK	GVP(51.28)GP(51.28)P(51.28)GAVGP(51.28)AGK	31.0882	51.2762	1	81.338	601	506
330	UID22797	P02452	Collagen alpha-1(I) chain	COL1A1	GVPGPPGAVGPAGK	P02452		3;4	___3	603	NaN	NaN	NaN	30.5263	30.4689	30.7847	P	2	GVP(1)GP(1)P(1)GAVGP(1)AGK	GVP(51.28)GP(51.28)P(51.28)GAVGP(51.28)AGK	31.0671	51.2762	1	81.338	603	506
331	UID22798	P02452	Collagen alpha-1(I) chain	COL1A1	GVPGPPGAVGPAGK	P02452		3;4	___3	604	NaN	NaN	NaN	30.5263	30.4689	30.7847	P	2	GVP(1)GP(1)P(1)GAVGP(1)AGK	GVP(51.28)GP(51.28)P(51.28)GAVGP(51.28)AGK	30.7395	51.2762	1	81.338	604	506
332	UID22799	P02452	Collagen alpha-1(I) chain	COL1A1	GVPGPPGAVGPAGK	P02452		2;3;4	___3	609	NaN	NaN	NaN	30.5263	30.4689	30.7847	P	2	GVP(1)GP(1)P(1)GAVGP(1)AGK	GVP(51.28)GP(51.28)P(51.28)GAVGP(51.28)AGK	31.0432	51.2762	1	81.338	609	506
