## Supplementary Data S8 for "PYCR1-dependent proline synthesis in cancer-associated fibroblasts is required for the deposition of pro-tumorigenic extracellular matrix"

### Sheet: kinact_original_psites
	p_value	scores	Significance
CDK2	2.65503	0.200607	TRUE
MAPK1	3.99301	0.180692	TRUE
MAPK3	3.99301	0.144713	TRUE
PKBgamma	3.99301	-0.741359	TRUE
PDHK2	2.48006	-1.1026	TRUE
GRK6	0.836744	1.22044	FALSE
GRK4	0.643449	0.796748	FALSE
LOK	0.22317	0.673634	FALSE
ACTR2B	0.186787	0.398505	FALSE
PKG2cGKII	0.380598	0.3535	FALSE
Lyn	0.186787	0.352728	FALSE
HIPK1	0.186787	0.341571	FALSE
CDK6	0.368566	0.327088	FALSE
CLK2	0.186787	0.326465	FALSE
ATM	0.606262	0.315728	FALSE
IKKbeta	0.186787	0.296816	FALSE
MAP2K3	0.186787	0.296166	FALSE
MRCKb	0.186787	0.274687	FALSE
MAPK9	0.643449	0.265295	FALSE
CDK7	0.186787	0.249972	FALSE
LKB1	0.186787	0.248262	FALSE
MAP2K6	0.186787	0.246419	FALSE
DMPK1	0.186787	0.218712	FALSE
MOK	0.186787	0.21154	FALSE
PKG1cGKI	0.186787	0.201577	FALSE
AMPKa2	0.189386	0.201086	FALSE
GRK7	0.186787	0.177948	FALSE
RSK4	0.186787	0.174402	FALSE
MAPK7	0.186787	0.172799	FALSE
NEK1	0.186787	0.171318	FALSE
Abl	0.186787	0.157404	FALSE
Fgr	0.186787	0.157404	FALSE
Srm	0.186787	0.157404	FALSE
Src	0.186787	0.156336	FALSE
CDK3	0.186787	0.155544	FALSE
CLK1	0.313597	0.149711	FALSE
Fyn	0.186787	0.148967	FALSE
DNAPK	0.186787	0.148456	FALSE
CLK4	0.186787	0.14693	FALSE
DAPK3	0.186787	0.145761	FALSE
PKBalpha	0.22317	0.141176	FALSE
GRK1	0.186787	0.134448	FALSE
IKKalpha	0.186787	0.133937	FALSE
MAPK13	0.186787	0.123386	FALSE
PKCgamma	0.186787	0.117528	FALSE
CDK1	0.458506	0.114679	FALSE
CDK4	0.186787	0.109403	FALSE
CK1alpha2	0.186787	0.0985953	FALSE
MAPK11	0.186787	0.0893068	FALSE
GRK3	0.186787	0.0860431	FALSE
p70S6Kb	0.186787	0.0750722	FALSE
PKCiota	0.186787	0.0694182	FALSE
CaMKIIalpha	0.186787	0.0661783	FALSE
PKD3	0.186787	0.0603115	FALSE
PKBbeta	0.178094	0.0550307	FALSE
MAPK14	0.153867	0.0429682	FALSE
HIPK2	0.120353	0.0389018	FALSE
CaMKIIbeta	0.13891	0.0287477	FALSE
PAK4	0.135509	0.0280485	FALSE
PAK1	0.00373358	0.0207215	FALSE
KDR	0.164045	0.0169202	FALSE
MAPK8	0.0800422	0.0158996	FALSE
CaMKIV	0.120353	0.0158931	FALSE
CK1alpha	0.00373358	0.0137047	FALSE
PKCalpha	0.00491987	0.0130214	FALSE
PKCbeta	0.00373358	0.00876341	FALSE
CaMKIIgamma	0.136879	0.00804269	FALSE
CDK5	0.0340554	0.00757543	FALSE
CK1gamma1	0.144519	0.00614485	FALSE
MAK	0.157208	0.00512939	FALSE
MAPK10	0.120353	0.00335122	FALSE
CaMKIIdelta	0.135509	-0.000429787	FALSE
p70S6K	0.135509	-0.00192755	FALSE
NLK	0.133418	-0.0115305	FALSE
PKCepsilon	0.0790678	-0.0124818	FALSE
EIF2AK2	0.13891	-0.0147023	FALSE
PKCdelta	0.0966755	-0.0148139	FALSE
CK2alpha	0.0340554	-0.0159024	FALSE
ATR	0.144519	-0.0186235	FALSE
PKCzeta	0.0800422	-0.0315939	FALSE
MAPK12	0.14021	-0.0331756	FALSE
TTK	0.120353	-0.0339143	FALSE
PKAalpha	0.0767227	-0.0356439	FALSE
Brk	0.178094	-0.0388335	FALSE
GSK3beta	0.125089	-0.0413241	FALSE
ROCK1	0.178094	-0.0567064	FALSE
CK1gamma2	0.186787	-0.0593287	FALSE
AuroraA	0.186787	-0.0626086	FALSE
PAK6	0.186787	-0.0633688	FALSE
RSK1	0.186787	-0.0650562	FALSE
PKD1	0.186787	-0.0700304	FALSE
MAP4K4	0.186787	-0.0734374	FALSE
Yes	0.186787	-0.0744768	FALSE
Met	0.186787	-0.0744768	FALSE
FLT1	0.186787	-0.0744768	FALSE
CK2a2	0.186787	-0.0750818	FALSE
CK1delta	0.186787	-0.0890772	FALSE
TNIK	0.186787	-0.0953264	FALSE
PKCtheta	0.186787	-0.0957275	FALSE
AMPKa1	0.186787	-0.0993145	FALSE
GRK2	0.186787	-0.104919	FALSE
CK1epsilon	0.186787	-0.106557	FALSE
GSK3alpha	0.186787	-0.108497	FALSE
TGFbR2	0.186787	-0.11002	FALSE
PTPN12	0.186787	-0.11066	FALSE
MAP2K4	0.186787	-0.110814	FALSE
PKAbeta	0.186787	-0.120432	FALSE
PAK3	0.186787	-0.121551	FALSE
Pim2	0.186787	-0.130533	FALSE
RSK3	0.186787	-0.143823	FALSE
TLK2	0.186787	-0.146117	FALSE
PAK5	0.186787	-0.146186	FALSE
Pim1	0.186787	-0.149546	FALSE
PAK2	0.186787	-0.150024	FALSE
PKAgamma	0.186787	-0.154036	FALSE
PTPRO	0.186787	-0.157404	FALSE
PTPN1	0.186787	-0.157404	FALSE
PTPRJ	0.186787	-0.157404	FALSE
PTPRH	0.186787	-0.157404	FALSE
RSK2	0.186787	-0.168709	FALSE
CK1gamma3	0.186787	-0.176903	FALSE
PKD2	0.186787	-0.183343	FALSE
MAP2K7	0.186787	-0.193455	FALSE
PKCeta	0.22317	-0.198017	FALSE
MAP2K5	0.186787	-0.210215	FALSE
Pim3	0.186787	-0.213221	FALSE
GRK5	0.186787	-0.220992	FALSE
MAP4K6	0.186787	-0.248819	FALSE
MAP2K1	0.186787	-0.252789	FALSE
MRCKa	0.22317	-0.291387	FALSE
DAPK1	0.193837	-0.298903	FALSE
PTPN11	0.186787	-0.299419	FALSE
MST1	0.186787	-0.34039	FALSE
MST2	0.186787	-0.34039	FALSE
SGK1	0.186787	-0.343346	FALSE
NEK3	0.186787	-0.362144	FALSE
MST3	0.22317	-0.412674	FALSE
YSK1	0.186787	-0.426003	FALSE
ROCK2	0.186787	-0.426003	FALSE
PDHK1	1.50044	-0.433765	FALSE
NEK2	0.481726	-0.436446	FALSE
BCKDK	0.186787	-0.466882	FALSE
MST4	0.303224	-0.480012	FALSE
ACTR2	0.22317	-0.492182	FALSE
ICK	0.380598	-0.534675	FALSE
MAP2K2	0.368566	-0.844974	FALSE
SLK	0.500411	-0.998575	FALSE
PDHK4	1.54878	-1.52728	FALSE
PDHK3	1.54878	-1.52728	FALSE
